# Nano-computed tomography reveals repeated phenotypic divergence in parasites to escape host defense

**DOI:** 10.1101/2023.01.21.525028

**Authors:** Stanislav Kolencik, Edward L. Stanley, Aswaj Punnath, Avery R. Grant, Jorge Doña, Kevin P. Johnson, Julie M. Allen

**Affiliations:** Department of Biology, University of Nevada Reno, Reno, NV, U.S.A.; Department of Natural History, Florida Museum of Natural History, University of Florida, Gainesville, FL, U.S.A.; Entomology and Nematology Department, University of Florida, Gainesville, FL, U.S.A; Illinois Natural History Survey, Prairie Research Institute, University of Illinois at Urbana Champaign, Champaign, IL, U.S.A.; Departamento de Biología Animal, Universidad de Granada, Granada, Spain

## Abstract

Understanding how selective pressures drive morphological change is a central question in evolutionary biology. Feather lice have repeatedly diversified into convergent ecomorphs, based on how they escape from host defenses in different microhabitats. Here, we used nano-computed tomography scan data of 89 specimens of feather lice, belonging to four ecomorph groups to quantify variation of functional traits, including mandibular muscle volume, limb length, and three-dimensional head shape data in these tiny insects. The results suggest that the shape of the head, the proportional volume of the chewing muscles, and the length of the leg segments in feather lice are all strongly associated with specific host-habitats. Further, species that co-occur on hosts have increased rates of morphological evolution, suggesting competition for host space is one of the drivers of morphology. This supports previous work indicating that the phenotypic diversity of feather lice is the result of repeated convergence resulting from resource partitioning, microhabitat specialization, and selection pressures imposed by host defense.
