## Supplementary Tables S1-S2 for "Nano-computed tomography reveals repeated phenotypic divergence in parasites to escape host defense"

### Sheet: Table S1
Louse Species	Ecomorph	Sex	Code	Avian Host Species	Country	Cohabiting Status	Landmarks	PCA_labels	Mandibular Muscles Analysis	Mandibular Muscle Volume	Head Volume	Proportional Mandibular Muscularization	Leg Data Analysis	Metanotum Width	Leg1	Leg2	Leg3	Leg1_Femur	Leg1_Tibia	Leg2_Femur	Leg2_Tibia	Leg3_Femur	Leg3_Tibia
Auricotes sp.	Body	Female	Auspdubic	Ducula bicolor	Australia: Queensland	Cohabiting	yes	1	yes	0.000223	0.002404	0.0927621	yes	0.32	0.205	0.2	0.23	0.105	0.1	0.1	0.1	0.11	0.12
Auricotes sp.	Body	Male	Auspdubic	Ducula bicolor	Australia: Queensland	Cohabiting	yes	2	yes	0.000169	0.001954	0.0864893	yes	0.315	0.21	0.2	0.23	0.11	0.1	0.1	0.1	0.115	0.115
Austrogoniodes waterstoni	Body	Female	Agwat	Eudyptula minor	Australia: NSW	Alone	yes	3	yes	0.000568	0.006012	0.0944777	yes	0.46	0.235	0.25	0.26	0.12	0.115	0.12	0.13	0.13	0.13
Austrogoniodes waterstoni	Body	Male	Agwat	Eudyptula minor	Australia: NSW	Alone	yes	4	no	N/A	N/A	N/A	yes	0.42	0.245	0.23	0.24	0.125	0.12	0.115	0.115	0.125	0.115
Bothriometopus macrocnemis	Body	Female	Btmac	Chauna torquata	Argentina: Cordoba	Alone	yes	5	yes	0.017369	0.101859	0.17052	yes	1.3927	0.925	1.19	1.62	0.445	0.48	0.56	0.63	0.73	0.89
Bothriometopus macrocnemis	Body	Male	Btmac	Chauna torquata	Argentina: Cordoba	Alone	yes	6	yes	0.00863	0.064701	0.133383	yes	1.276	0.875	1.145	1.59	0.425	0.45	0.55	0.595	0.71	0.88
Campanulotes compar	Body	Female	Cacom	Columba livia	USA: IL	Cohabiting	yes	7	yes	0.000375	0.003602	0.104109	yes	0.32	0.23	0.235	0.295	0.115	0.115	0.125	0.11	0.14	0.155
Chelopistes texanus	Body	Female	Chtex	Ortalis vetula	USA: TX	Cohabiting	yes	8	yes	0.000916	0.010975	0.0834624	yes	0.59	0.335	0.415	0.67	0.165	0.17	0.215	0.2	0.29	0.38
Coloceras tavornikae	Body	Female	Cctau	Columba livia	Canada: MB	Cohabiting	yes	9	yes	0.00172	0.011454	0.150166	yes	0.638	0.395	0.44	0.63	0.195	0.2	0.22	0.22	0.29	0.34
Goniodes ortygis	Body	Female	Gdort	Colinus virginianus	USA: LA	Cohabiting	yes	12	no	N/A	N/A	N/A	yes	0.4	0.26	0.34	0.4	0.13	0.13	0.17	0.17	0.19	0.21
Goniodes sp.	Body	Female	GdspPhcol	Phasianus colchicus	USA: IL	Cohabiting	yes	10	yes	0.003353	0.045539	0.0736292	yes	0.781	0.49	0.62	0.77	0.26	0.23	0.315	0.305	0.375	0.395
Goniodes sp.	Body	Male	GdspPhcol	Phasianus colchicus	USA: IL	Cohabiting	yes	11	yes	0.001053	0.021979	0.0479094	yes	0.674	0.4	0.5	0.635	0.205	0.195	0.26	0.24	0.31	0.325
Heptapsogaster truncatus	Body	Female	Hetru	Eudromia elegans	Bolivia	Cohabiting	yes	13	no	N/A	N/A	N/A	yes	0.596	0.265	0.27	0.315	0.135	0.13	0.14	0.13	0.165	0.15
Heptapsogaster truncatus	Body	Male	Hetru	Eudromia elegans	Bolivia	Cohabiting	yes	14	no	N/A	N/A	N/A	yes	0.565	0.28	0.285	0.325	0.14	0.14	0.145	0.14	0.165	0.16
Kelloggia mendax	Body	Female	Kemen	Crypturellus parvirostris	Bolivia	Cohabiting	yes	15	yes	0.00216	0.016311	0.132426	yes	0.7763	0.455	0.52	0.605	0.21	0.245	0.24	0.28	0.28	0.325
Osculotes curta	Body	Female	Oscur	Opisthocomus hoazin	N/A	Cohabiting	yes	16	yes	0.000832	0.005629	0.147806	yes	0.56	0.255	0.285	0.4	0.13	0.125	0.14	0.145	0.21	0.19
Physconelloides zenaidurae	Body	Female	Phzen	Zenaida macroura	USA: FL	Cohabiting	yes	17	yes	0.0005571	0.0059591	0.0934873	yes	0.33	0.295	0.295	0.375	0.155	0.14	0.15	0.145	0.175	0.2
Physconelloides zenaidurae	Body	Male	Phzen	Zenaida macroura	USA: FL	Cohabiting	yes	18	yes	0.0001812	0.0024617	0.0736077	yes	0.25	0.225	0.225	0.279	0.1195	0.1055	0.113	0.112	0.135	0.144
Psittoecus sp.	Body	Male	QkspCagal	Cacatua galerita	Australia: NSW	Cohabiting	yes	19	yes	0.000933	0.006248	0.149328	yes	0.47	0.31	0.38	0.445	0.155	0.155	0.185	0.195	0.205	0.24
Strongylocotes lipogonus	Body	Female	Sglip	Rhynchotus rufescens	Bolivia	Cohabiting	yes	20	yes	0.011471	0.070202	0.1634	yes	1.2	0.765	0.785	0.93	0.38	0.385	0.365	0.42	0.43	0.5
Strongylocotes lipogonus	Body	Male	Sglip	Rhynchotus rufescens	Bolivia	Cohabiting	yes	21	yes	0.009762	0.061678	0.158274	yes	1.15	0.75	0.835	0.97	0.37	0.38	0.375	0.46	0.45	0.52
Alcedoffula alcyonae	Generalist	Female	Afalc	Ceryle alcyon	Canada: MB	Alone	yes	22	yes	0.000618	0.006705	0.09217	yes	0.43	0.25	0.29	0.32	0.125	0.125	0.14	0.15	0.15	0.17
Alcedoffula alcyonae	Generalist	Male	Afalc	Ceryle alcyon	Canada: MB	Alone	yes	23	yes	0.00052	0.005699	0.0912441	no	N/A	N/A	N/A	N/A	N/A	N/A	N/A	N/A	N/A	N/A
Brueelia antiqua	Generalist	Female	Brant	Catharus ustulatus	Canada: MB	Cohabiting	yes	24	yes	0.000441	0.003244	0.135943	yes	0.32	0.2	0.21	0.255	0.1	0.1	0.1	0.11	0.12	0.135
Colilipeurus obscurior	Generalist	Female	Cpobs	Colius colius	South Africa: Free State	Alone	yes	25	yes	0.0005	0.005491	0.0910581	yes	0.44	0.23	0.34	0.42	0.11	0.12	0.16	0.18	0.22	0.2
Colinicola mearnsi	Generalist	Female	Cxmea	Cyrtonyx montezumae	USA: AZ	Cohabiting	yes	26	yes	0.000877	0.008714	0.100643	yes	0.51	0.35	0.41	0.465	0.17	0.18	0.195	0.215	0.23	0.235
Colinicola mearnsi	Generalist	Male	Cxmea	Cyrtonyx montezumae	USA: AZ	Cohabiting	yes	27	yes	0.000357	0.005362	0.0665796	yes	0.473	0.315	0.385	0.455	0.15	0.165	0.185	0.2	0.225	0.23
Craspedonirmus immer	Generalist	Female	Crimm	Gavia immer	Canada: MB	Alone	yes	28	yes	0.001455	0.014197	0.102486	yes	0.58	0.34	0.38	0.415	0.16	0.18	0.19	0.19	0.205	0.21
Dahlemhornia asymmetrica	Generalist	Female	Daasy	Dromaius novaehollandiae	Australia: Victoria	Alone	yes	29	yes	0.007418	0.07028	0.105549	yes	0.88	0.65	0.785	1.04	0.31	0.34	0.375	0.41	0.465	0.575
Degeeriella rufa	Generalist	Female	Dgruf	Falco berigora	Australia: NSW	Alone	yes	30	yes	0.000686	0.008219	0.0834651	yes	0.46	0.3	0.36	0.445	0.14	0.16	0.17	0.19	0.225	0.22
Meropsiella sp.	Generalist	Female	Brspmeorn	Merops ornatus	Australia: WA	Cohabiting	yes	31	yes	0.000285	0.002847	0.100105	yes	0.31	0.22	0.23	0.295	0.11	0.11	0.11	0.12	0.14	0.155
Pessoaiella absita	Generalist	Female	Wiabs	Opisthocomus hoazin	N/A	Cohabiting	yes	32	yes	0.001263	0.009975	0.126617	yes	0.54	0.38	0.44	0.59	0.17	0.21	0.21	0.23	0.3	0.29
Picicola cuniculariae	Generalist	Female	Picun	Geositta cunicularia	Bolivia: Peto La Paz	Cohabiting	yes	33	yes	0.000279	0.003053	0.0913855	yes	0.384	0.245	0.285	0.335	0.115	0.13	0.135	0.15	0.17	0.165
Picicola cuniculariae	Generalist	Male	Picun	Geositta cunicularia	Bolivia: Peto La Paz	Cohabiting	yes	34	yes	0.000234	0.00271	0.0863469	yes	0.395	0.25	0.31	0.37	0.12	0.13	0.15	0.16	0.195	0.175
Quadraceps punctatus	Generalist	Male	Qupun	Larus argentatus	Canada: MB	Cohabiting	yes	35	yes	0.000804	0.007794	0.103156	yes	0.48	0.295	0.36	0.435	0.14	0.155	0.165	0.195	0.215	0.22
Rallicola sp.	Generalist	Female	RaspApsp	Apteryx sp.	New Zealand: Forks	Alone	yes	36	yes	0.001496	0.012979	0.115263	yes	0.54	0.305	0.33	0.4	0.15	0.155	0.155	0.175	0.19	0.21
Rallicola sp.	Generalist	Male	RaspApsp	Apteryx sp.	New Zealand: Forks	Alone	yes	37	yes	0.000743	0.008305	0.0894642	yes	0.49	0.295	0.315	0.365	0.145	0.15	0.145	0.17	0.175	0.19
Tinamotaecola elegans	Generalist	Female	Tiele	Eudromia elegans	Argentina: Neuquen	Cohabiting	yes	38	yes	0.000816	0.009068	0.0899868	yes	0.49	0.36	0.41	0.475	0.16	0.2	0.205	0.205	0.245	0.23
Tinamotaecola elegans	Generalist	Male	Tiele	Eudromia elegans	Argentina: Neuquen	Cohabiting	yes	39	yes	0.000504	0.006002	0.083972	yes	0.45	0.31	0.385	0.445	0.14	0.17	0.195	0.19	0.23	0.215
Vernoniella guimaraesi	Generalist	Female	Vegui	Crotophaga ani	Panama: Charco Azul	Alone	yes	40	no	N/A	N/A	N/A	yes	0.4	0.25	0.28	0.35	0.115	0.135	0.13	0.15	0.165	0.185
Vernoniella guimaraesi	Generalist	Male	Vegui	Crotophaga ani	Panama: Charco Azul	Alone	yes	41	yes	0.000255	0.0025023	0.101906	yes	0.38	0.25	0.305	0.365	0.115	0.135	0.135	0.17	0.175	0.19
Alcedoecus sp.	Head	Female	Alsphabad	Halcyon badia	Ghana: Goaso	Alone	yes	42	yes	0.001063	0.009279	0.11456	yes	0.44	0.265	0.31	0.425	0.135	0.13	0.155	0.155	0.225	0.2
Alcedoecus sp.	Head	Male	Alsphabad	Halcyon badia	Ghana: Goaso	Alone	yes	43	yes	0.000769	0.006293	0.122199	yes	0.42	0.245	0.275	0.32	0.125	0.12	0.14	0.135	0.165	0.155
Anatoecus icterodes	Head	Female	Atict	Anas cyanoptera	USA: OR	Cohabiting	yes	44	yes	0.000543	0.003883	0.13984	yes	0.36	0.215	0.22	0.26	0.105	0.11	0.105	0.115	0.13	0.13
Austrophilopterus cancellosus	Head	Male	Apcan	Ramphastos sulfuratus	Panama: Palo Seco	Alone	yes	45	yes	0.002009	0.0133	0.151053	yes	0.55	0.36	0.405	0.46	0.17	0.19	0.19	0.215	0.215	0.245
Clayiella sp.	Head	Female	ClspMomo	Momotus momota	Peru: Loreto	Cohabiting	yes	46	yes	0.003331	0.02282	0.145968	yes	0.692	0.44	0.515	0.68	0.22	0.22	0.25	0.265	0.38	0.3
Clayiella sp.	Head	Male	ClspMomo	Momotus momota	Peru: Loreto	Cohabiting	yes	47	yes	0.002092	0.014708	0.142236	yes	0.605	0.395	0.455	0.605	0.195	0.2	0.215	0.24	0.315	0.29
Craspedorrhynchus subhaematopus	Head	Female	Cfsub	Accipiter cooperii	Canada: ON	Cohabiting	yes	48	yes	0.004382	0.032162	0.136248	yes	0.7	0.39	0.465	0.53	0.19	0.2	0.23	0.235	0.255	0.275
Cuculoecus africanus	Head	Female	Csafr	Chrysococcyx cupreus	Ghana: Goaso	Cohabiting	yes	49	yes	0.00209	0.01239	0.168684	yes	0.56	0.385	0.43	0.59	0.19	0.195	0.21	0.22	0.305	0.285
Cuculoecus africanus	Head	Male	Csafr	Chrysococcyx cupreus	Ghana: Goaso	Cohabiting	yes	50	yes	0.00177	0.010944	0.161732	yes	0.51	0.32	0.365	0.45	0.16	0.16	0.18	0.185	0.23	0.22
Docophoroides brevis	Head	Female	Dobre	Diomedea exulans	South Georgia: Bird Island	Cohabiting	yes	51	yes	0.017141	0.133148	0.128736	yes	1.4	0.81	0.89	0.98	0.415	0.395	0.43	0.46	0.48	0.5
Forficuloecus palmai	Head	Female	Pfpal	Barnardius zonarius	Australia: NSW	Cohabiting	yes	52	yes	0.001605	0.013648	0.1176	yes	0.625	0.375	0.42	0.52	0.18	0.195	0.2	0.22	0.255	0.265
Forficuloecus palmai	Head	Male	Pfpal	Barnardius zonarius	Australia: NSW	Cohabiting	yes	53	yes	0.001442	0.011762	0.122598	yes	0.53	0.335	0.35	0.44	0.16	0.175	0.17	0.18	0.215	0.225
Ibidoecus bisignatus	Head	Male	Ibbis	Plegadis chihi	USA: UT	Cohabiting	yes	54	yes	0.002237	0.018801	0.118983	yes	0.65	0.42	0.455	0.54	0.2	0.22	0.215	0.24	0.265	0.275
Incidifrons transpositus	Head	Female	Intra	Fulica americana	Canada: MB	Cohabiting	yes	55	yes	0.001399	0.009444	0.148136	yes	0.484	0.31	0.32	0.405	0.145	0.165	0.15	0.17	0.2	0.205
Incidifrons transpositus	Head	Male	Intra	Fulica americana	Canada: MB	Cohabiting	yes	56	yes	0.000565	0.004478	0.126172	yes	0.371	0.25	0.27	0.325	0.12	0.13	0.13	0.14	0.16	0.165
Megaginus tataupensis	Head	Female	Mgtat	Crypturellus tataupa	Bolivia	Cohabiting	yes	57	yes	0.001203	0.005228	0.230107	yes	0.45	0.275	0.325	0.365	0.14	0.135	0.16	0.165	0.175	0.19
Meropoecus sp.	Head	Male	MrspMeorn	Merops ornatus	Australia: WA	Cohabiting	yes	58	yes	0.002562	0.017076	0.150035	yes	0.56	0.335	0.385	0.435	0.17	0.165	0.19	0.195	0.21	0.225
Penenirmus auritus	Head	Female	Pnsp	Sphyrapicus varius	USA: IL	Cohabiting	yes	59	yes	0.000685	0.00666	0.102853	yes	0.5	0.275	0.29	0.41	0.135	0.14	0.145	0.145	0.21	0.2
Penenirmus auritus	Head	Male	Pnsp	Sphyrapicus varius	USA: IL	Cohabiting	yes	60	yes	0.000498	0.005149	0.0967178	yes	0.44	0.245	0.26	0.33	0.12	0.125	0.13	0.13	0.17	0.16
Philopterus sp.	Head	Female	PpspTymel	Tyrannus melancholicus	Panama: Charco Azul	Cohabiting	yes	61	yes	0.001255	0.008517	0.147352	yes	0.53	0.31	0.36	0.53	0.16	0.15	0.185	0.175	0.29	0.24
Saemundssonia lari	Head	Male	Salar	Larus novaehollandiae	Australia: WA	Cohabiting	yes	62	yes	0.001204	0.009034	0.133274	yes	0.45	0.265	0.29	0.37	0.135	0.13	0.145	0.145	0.175	0.195
Sturnidoecus sp.	Head	Female	SnspTugra	Turdus grayi	Costa Rica: Turrialba	Cohabiting	yes	63	yes	0.001016	0.006451	0.157495	yes	0.46	0.27	0.31	0.345	0.135	0.135	0.15	0.16	0.17	0.175
Acidoproctus hilli	Wing	Female	Adhil	Anseranas semipalmata	Australia: NT	Cohabiting	yes	64	no	N/A	N/A	N/A	yes	0.891	0.6	0.83	0.98	0.32	0.28	0.36	0.47	0.47	0.51
Acidoproctus hilli	Wing	Male	Adhil	Anseranas semipalmata	Australia: NT	Alone	yes	65	yes	0.0025589	0.01852	0.13817	yes	0.778	0.54	0.83	0.97	0.29	0.25	0.36	0.47	0.47	0.5
Acidoproctus rostratus	Wing	Male	Adros	Dendrocygna viduata	Argentina: Corrientes	Alone	yes	66	yes	0.00279	0.018463	0.151113	yes	0.68	0.44	0.585	0.625	0.21	0.23	0.27	0.315	0.27	0.355
Anaticola crassicornis	Wing	Female	Ancra	Anas clypeata	USA: CA	Cohabiting	yes	67	yes	0.000703	0.008788	0.0799954	yes	0.75	0.32	0.54	0.645	0.15	0.17	0.3	0.24	0.38	0.265
Aquanirmus occidentalis	Wing	Female	Aqocc	Aechmophorus occidentalis	Canada: MB	Alone	yes	68	yes	0.001286	0.010218	0.125856	yes	0.51	0.27	0.31	0.39	0.13	0.14	0.16	0.15	0.21	0.18
Ardeicola expallidus	Wing	Female	Arexp	Bubulcus ibis	USA: LA	Alone	yes	69	yes	0.000868	0.00953	0.0910808	yes	0.46	0.34	0.565	0.66	0.15	0.19	0.305	0.26	0.37	0.29
Ardeicola expallidus	Wing	Male	Arexp	Bubulcus ibis	USA: LA	Alone	no	N/A	no	N/A	N/A	N/A	yes	0.35	0.275	0.38	0.455	0.125	0.15	0.195	0.185	0.245	0.21
Columbicola columbae	Wing	Female	Cocal	Columba livia	USA: IL	Cohabiting	yes	70	yes	0.000199	0.002495	0.0797595	yes	0.28	0.245	0.38	0.47	0.1	0.145	0.21	0.17	0.26	0.21
Epicolinus clavatus	Wing	Female	Cxnum	Colinus virginianus	USA: LA	Cohabiting	yes	71	yes	0.00023	0.003206	0.0717405	yes	0.36	0.24	0.265	0.29	0.11	0.13	0.13	0.135	0.15	0.14
Epicolinus clavatus	Wing	Male	Cxnum	Colinus virginianus	USA: LA	Cohabiting	yes	72	no	N/A	N/A	N/A	yes	0.31	0.235	0.26	0.33	0.11	0.125	0.13	0.13	0.165	0.165
Esthiopterum brevicephalum	Wing	Female	Esbre	Antigone canadensis	Canada: SK	Cohabiting	yes	73	yes	0.00633	0.047654	0.132833	yes	1.11	0.59	1.005	1.17	0.29	0.3	0.53	0.475	0.62	0.55
Esthiopterum brevicephalum	Wing	Male	Esbre	Antigone canadensis	Canada: SK	Cohabiting	yes	74	yes	0.004067	0.04251	0.0956716	yes	0.99	0.54	0.99	1.16	0.27	0.27	0.525	0.465	0.63	0.53
Fulicoffula longipila	Wing	Female	Ful0n	Fulica americana	USA: CA	Cohabiting	yes	75	no	N/A	N/A	N/A	yes	0.38	0.28	0.4	0.505	0.13	0.15	0.215	0.185	0.29	0.215
Fulicoffula longipila	Wing	Male	Ful0n	Fulica americana	USA: CA	Cohabiting	yes	76	yes	0.000288	0.004311	0.0668058	yes	0.34	0.29	0.4	0.535	0.135	0.155	0.22	0.18	0.3	0.235
Halipeurus diversus	Wing	Female	Hldiv	Puffinus tenuirostris	Australia: Tasmania	Cohabiting	yes	77	yes	0.000427	0.00857	0.049825	yes	0.46	0.335	0.535	0.65	0.155	0.18	0.315	0.22	0.41	0.24
Lipeurus caponis	Wing	Female	Licap	Gallus gallus	Ecuador: Galapagos Islands	Cohabiting	yes	78	yes	0.000369	0.007713	0.0478413	yes	0.4	0.3	0.45	0.585	0.15	0.15	0.25	0.2	0.35	0.235
Mulcticola sp.	Wing	Female	MaspNyalb	Nyctidromus albicollis	Panama: Torti	Alone	yes	79	yes	0.000749	0.007214	0.103826	yes	0.43	0.325	0.39	0.58	0.16	0.165	0.185	0.205	0.31	0.27
Neopsittaconirmus bushae	Wing	Male	Nsbus	Northiella haematogaster	Australia: NSW	Cohabiting	yes	80	yes	0.000186	0.001945	0.0956298	yes	0.28	0.195	0.305	0.4	0.09	0.105	0.155	0.15	0.22	0.18
Oxylipeurus chiniri	Wing	Female	Oxchi	Ortalis vetula	USA: TX	Cohabiting	yes	81	yes	0.000556	0.005762	0.0964943	yes	0.4	0.25	0.38	0.5	0.1	0.15	0.19	0.19	0.265	0.235
Oxylipeurus chiniri	Wing	Male	Oxchi	Ortalis vetula	USA: TX	Cohabiting	yes	82	no	N/A	N/A	N/A	no	N/A	N/A	N/A	N/A	N/A	N/A	N/A	N/A	N/A	N/A
Pectinopygus varius	Wing	Male	Pgvar	Phalacrocorax varius	Australia: WA	Alone	yes	83	yes	0.000956	0.011377	0.0840292	yes	0.65	0.43	0.695	0.83	0.21	0.22	0.385	0.31	0.47	0.36
Pseudolipeurus plumbeus	Wing	Female	Psplu	Crypturellus tataupa	Bolivia	Cohabiting	yes	84	yes	0.000438	0.003289	0.133171	yes	0.33	0.26	0.475	0.635	0.125	0.135	0.27	0.205	0.375	0.26
Splendoroffula sp.	Wing	Female	Spsptapor	Tauraco porphyrelopha	South Africa: Mpumalanga	Alone	yes	85	yes	0.000555	0.007266	0.0763832	yes	0.35	0.3	0.405	0.515	0.14	0.16	0.21	0.195	0.275	0.24
Splendoroffula sp.	Wing	Male	Spsptapor	Tauraco porphyrelopha	South Africa: Mpumalanga	Alone	yes	86	yes	0.000412	0.005625	0.0732444	yes	0.326	0.28	0.43	0.56	0.13	0.15	0.22	0.21	0.3	0.26
Turnicola sp.	Wing	Female	TkspTupr	Turnix pyrrothorax	Australia: Queensland	Alone	yes	87	yes	0.0003457	0.003973	0.0870123	yes	0.38	0.235	0.275	0.335	0.11	0.125	0.135	0.14	0.185	0.15
Turnicola sp.	Wing	Male	TkspTupr	Turnix pyrrothorax	Australia: Queensland	Alone	yes	88	yes	0.0002584	0.0037104	0.0696421	yes	0.36	0.225	0.285	0.34	0.1	0.125	0.145	0.14	0.185	0.155

### Sheet: Table S2
Library code	Louse species	SRA accession
Adhil	Acidoproctus hilli	SRR5809354
Adros	Acidoproctus rostratus	SRR5308389
AlspHabad	Alcedoecus sp.	SRR5308110
Afalc	Alcedoffula alcyonae	SRR5308368
AncraAnpla	Anaticola crassicornis	SRR14141048
Atict	Anatoecus icterodes	SRR5308111
Aqocc	Aquanirmus occidentalis	SRR5308392
Arexp	Ardeicola expallidus	SRR5308391
AuspDubic	Auricotes sp.	SRR5308148
Agwat	Austrogoniodes waterstoni	SRR5308390
Apcan	Austrophilopterus cancellosus	SRR5308369
Btmac	Bothriometopus macrocnemis	SRR5088466
Brant	Brueelia antiqua	SRR5308112
Cacom	Campanulotes compar	SRR5308113
Chtex	Chelopistes texanus	SRR5308114
ClspMomo	Clayiella sp.	SRR14887914
Cpobs2	Colilipeurus obscurior	SRR16574601
Cxmea	Colinicola mearnsi	SRR5308221
Cctav	Coloceras tavornikae	SRR5308153
CocolColiv	Columbicola columbae	SRR8177102
Crimm	Craspedonirmus immer	SRR5308116
Csfub	Craspedorrhynchus subhaematopus	SRR5308371
Csafr	Cuculoecus africanus	SRR5308372
Daasy5	Dahlemhornia asymmetrica	SRR5308359
Dgruf	Degeeriella rufa	SRR5088467
Dobre	Docophoroides brevis	SRR5308117
Cxnum	Epicolinus clavatus	SRR5308393
Esbre	Esthiopterum brevicephalum	SRR5308385
Ffpal	Forficuloecus palmai	SRR5308157
Fulon	Fulicoffula longipila	SRR5308119
Gdort	Goniodes ortygis	SRR5308120
GdspPhcol	Goniodes sp.	SRR13389468
Hldiv	Halipeurus diversus	SRR5308124
Hetru	Heptapsogaster truncatus	SRR13159340
Ibbis	Ibidoecus bisignatus	SRR5308126
Intra	Incidifrons transpositus	SRR5308164
Kemen	Kelloggia mendax	SRR13159331
Licap	Lipeurus caponis	SRR5308373
Mgtat	Megaginus tataupensis	SRR5308131
MrspMeorn	Meropoecus sp.	SRR5308363
BrspMeorn	Meropsiella sp.	SRR5308362
MuspNyalb	Mulcticola sp.	SRR5308374
Nsbus	Neopsittaconirmus bushae	SRR5308361
Oscur	Osculotes curta	SRR5308133
Oxchi	Oxylipeurus chiniri	SRR5308134
Pgvar	Pectinopygus varius	SRR5308135
Pnsp	Penenirmus auritus	SRR5308137
Wiabs	Pessoaiella absita	SRR5308145
PpspTymel	Philopterus sp.	SRR5308375
Phzen	Physconelloides zenaidurae	SRR8145995
Picun	Picicola cuniculariae	SRR5308237
Psplu	Pseudolipeurus plumbeus	SRR5308356
QkspCagal	Psittoecus sp.	SRR5308377
Qupun	Quadraceps punctatus	SRR5308139
RaspApsp	Rallicola sp.	SRR5308364
Salar	Saemundssonia lari	SRR5308141
SpspTapor	Splendoroffula sp.	SRR5308378
Sglip	Strongylocotes lipogonus	SRR5308142
Sncal	Sturnidoecus sp.	SRR18820729
Tiele	Tinamotaecola elegans	SRR5308366
TkspTupyr	Turnicola sp.	SRR5308379
Vegui	Vernoniella guimaraesi	SRR5308380
Outgroups
Anoplura
PdschKE	Pediculus schaeffi	SRR5088473
PdhumHO	Pediculus humanus	SRR5088472
Ptgot	Pthirus gorillae	SRR5088474
Pnbad	Pedicinus badius	SRR5308136
LespGadee	Lemurphthirus sp.	SRR8334263
NlspEledw	Neolinognathus sp.	SRR9693823
PxspLoaqu	Polyplax sp.	SRR8334274
Enmar	Enderleinellus marmotae	SRR8582566
Lomar	Linognathoides marmotae	SRR8582576
Echor52	Echinophthirius horridus	SRR8145948
Trichodectera
PvspPrcap	Procavicola sp.	SRR9693814
Boovi2	Bovicola ovis	SRR8582559
Euset	Eutrichophilus setosus	SRR5308156
Shlar	Stachiella larseni	SRR5308143
Rhynchopthirina
Haele74	Haematomyzus elephantis	SRR5308122
Amblycera
Htspi	Heterodoxus spiniger	SRR5308125
Tnnig	Trinoton nigrum	SRR8146021
RispBlsyn	Ricinus sp.	SRR8146010
Latin	Laemobothrion tinnunculi	SRR5308127
Chcla	Chincillophaga clayae	SRR8582564
Mccos	Macrogyropus costalimai	SRR5308130
Mymin	Myrsidea minuscula	SRR8145981
Kuhal	Kurodaia haliaeeti	SRR8145968
Hzarm	Hoazineus armiferus	SRR8145964
Horad	Hohorstiella radovskyi	SRR8145960
